# Inter-kingdom microbial interactions revealed by a comparative machine-learning guided multi-omics analysis of industrial-scale biogas plants

**DOI:** 10.1101/2023.02.07.527480

**Authors:** Roland Wirth, Zoltán Bagi, Prateek Shetty, Márk Szuhaj, Teur Teur Sally Cheung, Kornél L. Kovács, Gergely Maróti

## Abstract

Multi-omics analysis is a powerful tool for the detection and study of inter-kingdom interactions, such as those between bacterial and archaeal members of complex biogas-producing microbial communities. In the present study, the microbiomes of three industrial-scale biogas digesters, each fed with different substrates, were analysed using a machine-learning guided genome-centric metagenomics framework complemented with metatranscriptome data. This data permitted us to elucidate the relationship between abundant core methanogenic communities and their syntrophic bacterial partners. In total, we detected 297 high-quality, non-redundant metagenome-assembled genomes (nrMAGs). Moreover, the assembled 16S rRNA gene profiles of these nrMAGs showed that the phylum Firmicutes possessed the highest copy number, while the representatives of the Archaeal domain had the lowest. Further investigation of the three anaerobic microbial communities showed characteristic alterations over time but remained specific to each industrial-scale biogas plant. The relative abundance of various microbes as revealed by metagenome data were independent from corresponding metatranscriptome activity data. Interestingly, Archaea showed considerably higher activity than was expected from their abundance. We detected 53 nrMAGs that were present in all three biogas plant microbiomes with different abundances. The core microbiome correlated with the main chemical fermentation parameters and no individual parameter emerged as a predominant shaper of community composition. Various interspecies H_2_/electron transfer mechanisms were assigned to hydrogenotrophic methanogens in the biogas plants that ran on agricultural biomass and wastewater. Analysis of metatranscriptome data revealed that methanogenesis pathways were the most active of all main metabolic pathways. These findings highlight the importance of a combinatorial omics data framework to identify and characterise the activity of specific microbes in complex environments.
