## Supplementary material for "Inter-kingdom microbial interactions revealed by a comparative machine-learning guided multi-omics analysis of industrial-scale biogas plants": Suppl. Table 1

### Sheet: APPENDIX
Table 1. Main characteristics of analyzed biogas plants
Table 2. Measured chemical parameters of analyzed biogas plants' sludge

### Sheet: Characteristics of BPs
Data	KBP	MWBP	SZBP
Location (town)	Kecskemét	Szeged	Szeged
Type	CSTR	CSTR	CSTR
Volume (m3)	2000	4000	2700
Elecrtic capacity (kW)	330	660	1200
Temperature (°C)	38-39	36-37	36-37
Substrate composition (%)	chicken manure: 30%, food waste: 10%, wheat straw: 60%	wastewater: 90%, food waste: 10%	pig slurry: 55%, maize silage: 30%, sweet sorghum: 15%
Organic loading rate (OLR)	9 g VS L-1 day-1	5 g VS L-1 day-1	8 g VS L-1 day-1
Hydraulic retention time (HRT)	~40 day	10-15 day	~30 day
Company	Pilze-Nagy ltd, Hungary	Municipal wastewater treatment plant Szeged, Hungary	Zöld Forrás ltd, Hungary
	CSTR = continuously stirred tank reactor

### Sheet: Chemical parameters
ID	pH	VOAs	TIC	Ammonia	TS	oTS	C/N
KBP_oct	7.4	2.75	11.27	1.45	9.64	57.07	5.57
KBP_jan	7.7	2.65	14.94	1.47	8.65	55.51	5.82
KBP_apr	7.7	2.7	15.41	1.5	6.09	56.98	5.67
KBP_jul	7.5	2.3	15.2	1.62	9.18	56.45	5.31
MWBP_oct	7.2	1.05	3.11	1.14	2.96	54.73	3.58
MWBP_jan	7.6	1.12	3.35	1.12	2.79	64.9	3.39
MWBP_apr	7.4	1.07	3.33	1.12	2.46	54.83	3.54
MWBP_jul	7.3	1.02	3.35	1.22	2.86	64.79	3.74
SZBP_oct	7.4	2.86	19.63	1.68	5.88	75.11	4.36
SZBP_jan	7.8	2.79	19.25	1.71	5.7	73.25	4.51
SZBP_apr	7.8	2.88	19.78	1.75	6.29	72.12	4.32
SZBP_jul	7.5	2.75	10.15	1.72	6.23	73.88	4.21
Each chemical parameter was assessed in biological triplicates (n=3), and the average is provided in the table.
