## Supplementary material for "Inter-kingdom microbial interactions revealed by a comparative machine-learning guided multi-omics analysis of industrial-scale biogas plants": Suppl. Table 2

### Sheet: Munka1
										Assembly	KBP	MWBP	SZBP	Total
										# contigs (>= 0 bp)	107920	98415	77156	283491
										# contigs (>= 1000 bp)	107920	98415	77156	283491
				DNA						# contigs (>= 5000 bp)	19164	16573	15143	50880
DNA RAW	GC percent	Avg sequence length	Total sequences		DNA Filtered	GC percent	Avg sequence length	Total sequences		# contigs (>= 10000 bp)	7532	6419	6384	20335
KBP_Oct	58	250	19218228		KBP_Oct	56	236	16090170		# contigs (>= 25000 bp)	1905	1730	1869	5504
KBP_Jan	54	150	46394804		KBP_Jan	55	150	42146784		# contigs (>= 50000 bp)	544	526	575	1645
KBP_Apr	53	150	24215570		KBP_Apr	53	150	22495796		Total length (>= 0 bp)	471754772	420900633	372222936	1264878341
KBP_Jul	50	150	31499568		KBP_Jul	50	150	29483256		Total length (>= 1000 bp)	471754772	420900633	372222936	1264878341
MWBP_Oct	59	250	22778018		MWBP_Oct	57	236	18904484		Total length (>= 5000 bp)	256632920	224441517	221115828	702190265
MWBP_Jan	56	150	19048632		MWBP_Jan	56	150	17987620		Total length (>= 10000 bp)	176887905	155372184	161235143	493495232
MWBP_Apr	59	150	24217226		MWBP_Apr	59	150	22992196		Total length (>= 25000 bp)	93178043	85098069	92850654	271126766
MWBP_Jul	56	150	35346236		MWBP_Jul	56	150	33601774		Total length (>= 50000 bp)	46565070	43928157	48211059	138704286
SZBP_Oct	54	250	18818954		SZBP_Oct	51	235	15679826		# contigs	107920	98415	77156	283491
SZBP_Jan	48	150	18575390		SZBP_Jan	48	150	16445728		Largest contig	442972	534607	405692	1383271
SZBP_Apr	48	150	26354002		SZBP_Apr	48	150	24709486		Total length	471754772	420900633	372222936	1264878341
SZBP_Jul	48	150	38689062		SZBP_Jul	48	150	35746324		GC (%)	51.6	56.53	46.96	155.09
								296283444		N50	5909	5659	7362	18930
								24690287		N75	2633	2556	2894	8083
										L50	15336	13940	9302	38578
										L75	46846	43068	30786	120700
				RNA
RNA RAW	GC percent	Avg sequence length	Total sequences		RNA Filtered	GC percent	Avg sequence length	Total sequences
KBP_Oct	53	150	22341462		KBP_Oct	52	150	17435334
KBP_Jan	53	150	22341462		KBP_Jan	52	150	17435334
KBP_Apr	53	150	20794372		KBP_Apr	53	150	18551948
KBP_Jul	48	151	16444472		KBP_Jul	47	151	12343690
MWBP_Oct	49	150	18975782		MWBP_Oct	48	150	13819558
MWBP_Jan	51	150	22407272		MWBP_Jan	50	150	20642438
MWBP_Apr	53	150	21936346		MWBP_Apr	52	150	19242282
MWBP_Jul	49	151	16725952		MWBP_Jul	47	151	11343300
SZBP_Oct	48	150	16416766		SZBP_Oct	48	150	13832316
SZBP_Jan	50	150	17884478		SZBP_Jan	49	150	20642438
SZBP_Apr	52	150	23538936		SZBP_Apr	51	150	19242282
SZBP_Jul	48	151	17356234		SZBP_Jul	47	151	11343300
