## Supplementary material for "Inter-kingdom microbial interactions revealed by a comparative machine-learning guided multi-omics analysis of industrial-scale biogas plants": Suppl. Table 4

### Sheet: Munka1
Bin_name	KBP_oct	KBP_jan	KBP_apr	KBP_jul	MWBP_oct	MWBP_jan	MWBP_apr	MWBP_jul	SZBP_oct	SZBP_jan	SZBP_apr	SZBP_jul
Bin_0_3	2.732	0.890501	4.22637	6.06976	0.936585	0.601465	0.188833	0	7.56534	8.05694	6.05652	6.7709
Bin_102_1	15.111	16.595	8.35885	10.4789	7.374	4.59432	1.40654	4.19485	17.785	20.4058	15.1629	2.9654
Bin_102_2	0	0	0	0	0	0.52361	4.36053	0.494785	0	0	0	0
Bin_103_2	0.467091	0.41854	0.53465	0.419001	0.520426	1.3932	1.03416	0.853215	0.385611	0	0.163301	0
Bin_103_3	0	0.220113	0.206761	0.520899	0.38997	0	0	0	3.60343	3.3894	3.18982	2.41412
Bin_105_1	0.354009	0.229515	0.402871	3.74771	0.88626	2.46139	2.77351	1.37581	3.44989	2.71949	2.62553	0.93174
Bin_105_3	7.67678	7.10163	9.89823	11.0831	1.12001	0	0.164896	0.153026	4.62904	7.12472	9.65723	5.6828
Bin_106_1	2.57147	1.63558	1.1849	1.26605	0.384928	0	0	0	1.59287	1.39692	1.11785	0.92234
Bin_107_1	0.741623	1.57662	0.419468	0.800326	0	0	0	0	0.412096	0.412962	0.384641	0.378672
Bin_108_2	0	0	0	0	0.739781	1.00603	0.327624	1.41796	0.303586	0	0	0
Bin_109_1	3.33919	1.52402	0.423497	0	0	0	0	0	0	0	0	0
Bin_109_3	0	0.17359	0	0.193956	2.10742	0.821353	0.128539	1.09231	7.42037	7.86091	8.00872	2.37181
Bin_11_3	0	0	0.15913	0.372322	0.22377	0	0	0	1.25915	1.30294	0.603794	0.493692
Bin_110_3	0.39039	0.0888518	0.204868	0.765774	0.840598	0	0	0	3.69464	4.012	4.66136	5.56703
Bin_111_1	1.68222	1.46701	1.2238	0.416832	0	0	0	0.25634	0	0	0	0
Bin_111_2	0	0	0	0	35.916	2.4836	5.54072	2.69915	3.97044	0	0	0
Bin_111_3	0	0	0	0.35797	0.294475	0	0	0	0.417441	0.985163	1.09775	1.17518
Bin_112_1	0.725272	0.867603	1.56713	0.509942	0.725864	0.942559	0.460849	0.902113	0.326545	0.151037	0	0
Bin_112_3	0	0	0	0.0821353	0.339572	0	0	0	2.92595	2.63859	2.2621	0.658148
Bin_114_1	0.430096	2.82971	3.91391	2.77065	0	0	0	0	0	0	0	0
Bin_114_3	0.437097	0.0990032	0.196761	0.625067	0.223219	0	0	0	0.826473	1.04814	0.957918	0.678514
Bin_116_2	0	0	0	0	1.56967	0.374075	1.06616	0.761592	1.14826	0	0	0
Bin_118_1	4.21475	3.21052	2.54954	1.20142	0	0	0	0	0	0	0	0
Bin_118_2	0	0	0	0	0.724768	1.55559	1.23478	0.455063	0	0	0	0
Bin_118_3	2.92442	1.024	0.980475	1.70797	0.200527	0	0	0	0.991385	1.13792	0.831633	1.06859
Bin_12_3	0.13758	0.0885973	0.174103	1.09212	0.331358	0	0.187546	0.334475	1.19758	1.61819	0.812813	1.03194
Bin_122_1	1.36919	1.78348	2.30184	0.686693	0	0	0	0	0	0	0	0
Bin_122_2	0.586849	0.602094	0.408401	0.245608	0.502113	1.38318	1.42274	2.02295	0.150004	0	0.188678	0
Bin_123_2	0	0	0	0	4.2814	4.25425	3.06488	3.50466	0.559979	0	0	0
Bin_123_3	0	0	0	0	0	0	0	0	0	0.162699	0.418673	1.65646
Bin_124_2	0	0	0	0	1.18674	2.27283	1.42566	1.09111	0.397777	0	0	0
Bin_125_1	0	0	2.44264	0.697533	0.218168	0	0	0	0.874603	0.544084	0	0.220072
Bin_125_2	0	0	0	0	0.906723	1.30819	1.61986	1.02825	0.235556	0	0	0
Bin_127_3	0	0	0	0	2.45419	0	0	0	12.1584	5.11692	1.23115	0.422916
Bin_129_1	7.35831	2.27666	4.94952	7.66296	0.531027	0	0	0	2.11663	2.47847	2.82542	2.91687
Bin_129_2	0	0	0	0	2.27412	2.90601	0.902337	2.41077	0.635547	0	0	0
Bin_129_3	0	0	0	0.178846	0.159055	0	0	0	0.554398	0.926548	1.0405	1.77643
Bin_13_2	0	0	0	0	1.82196	2.85264	1.93722	0.318127	0.572917	0	0	0
Bin_130_2	0	0	0	0	4.53491	10.2508	8.65888	16.0574	0.392863	0	0	0
Bin_131_2	0	0	0.141269	0.232546	0.821052	2.28183	1.32067	1.25832	0.355451	0.215628	0.15702	0
Bin_132_2	0.847188	0.999364	0.505344	0.539189	1.35468	0	0	0	4.5862	3.41694	1.63847	0.823455
Bin_132_3	0.274302	0.339443	0.290918	0.475033	0.463252	0	0	0	1.91074	1.06207	0.768636	0.89207
Bin_133_2	0	0	0	0	8.33256	11.2267	4.12747	11.79	2.38654	0	0	0
Bin_133_3	0	0	0	0	0.286611	0	0	0	0.9643	1.51512	1.88013	1.13201
Bin_134_1	0.60177	2.34816	0.562672	0	0	0	0	0	0	0	0	0
Bin_134_2	0	0	0	0	0	9.36787	1.332	0.364135	0	0	0	0
Bin_135_1	0.785331	1.55181	2.29287	1.42457	0	0	0	0	0	0	0	0
Bin_135_3	0	0	0	0.162727	0.611417	0	0	0	2.55771	1.82325	0.87589	1.20984
Bin_136_2	0	0	0	0	3.14528	0.31553	0	0.137874	0.30666	0	0	0
Bin_137_1	8.49998	4.8514	8.38701	8.54849	1.28122	0	0	0	8.31082	14.2473	20.9322	18.4953
Bin_137_3	0.388163	0.584849	0.390924	0.651046	0.52234	0	0	0	1.56088	1.48543	1.97544	1.47855
Bin_139_1	0.790082	3.36505	1.23502	0.751036	0	0	0	0	0	0	0.11072	0
Bin_139_2	0	0	0	0	1.04411	1.09087	0.485623	1.07361	0.272694	0	0	0
Bin_139_3	0.718394	4.2565	1.16315	1.35008	0.513147	0	0	0	2.14172	1.78693	1.90894	0
Bin_14_1	0.802647	0.597964	0.93706	0.824894	0	0	0	0	0	0	0	0
Bin_14_3	0	0.10462	0.183855	0.370433	0.492655	0.76964	0.715698	0.383356	1.1344	1.24542	0.957538	0.253414
Bin_140_1	6.95693	6.01656	4.80888	2.40391	2.07749	0	0	0	2.88087	6.49891	5.54615	3.66119
Bin_144_2	0	0	0	0	1.55509	2.13338	0.365072	0	0.181258	0	0	0
Bin_145_2	0	0	0	0	2.34051	4.40895	2.47857	4.13469	0.675885	0	0	0
Bin_148_3	0.657043	0.0947985	0.153534	1.06043	0.843808	0	0	0	3.97617	3.64021	3.13753	2.08927
Bin_149_3	26.937	38.7319	6.15338	1.53224	3.51438	8.52274	12.6443	8.47905	19.6365	23.9953	22.9522	0.309545
Bin_15_1	3.38185	3.3965	4.88235	4.4032	5.02348	1.60103	1.01448	2.34945	8.39419	10.6554	7.67036	11.7665
Bin_150_2	0	0	0.475015	1.65315	0.834721	1.73736	0.725437	1.40971	0.890149	0.944195	0.875551	0.346988
Bin_150_3	0.304526	0.349033	0	0.353272	0.12298	0	0	0	0.705291	0.888243	0.697532	1.12879
Bin_151_1	6.9743	10.0578	9.32787	8.45309	0.280546	0	0	0	1.09043	1.2771	1.03118	0.406035
Bin_151_2	0	0	0	0	0.55899	0.912176	1.02648	1.61517	0.191775	0	0	0
Bin_151_3	1.94612	1.92277	3.80863	4.77551	0.482097	0.693702	0.236565	0.1716	1.87192	2.29151	1.85669	2.48089
Bin_154_1	0.27485	0.565523	0.841862	0.969224	0	0	0	0	0	0	0	0
Bin_154_3	0	0	0	0	0	0	0	0	0	0	0	20.5577
Bin_155_3	0	0	0	0	1.45647	0	0.186211	0.278542	2.85888	2.41187	1.47711	0.428181
Bin_156_1	0.944639	1.01147	1.61505	1.63987	0.178961	0.576045	0.256945	0.287706	0	0	0	0
Bin_156_3	0	0	0	0	0	0	0	0	0	0	0	8.38545
Bin_157_2	9.19407	0.956709	0.405175	2.6705	8.93691	22.978	18.3188	20.8909	1.89574	0	0	0
Bin_157_3	0	0	0	0	0	0	0	0	0	0	0	1.98446
Bin_158_1	0.872709	0.987059	0.249901	0.926366	0.138337	0.146993	0.17588	0.146897	0	0	0	0
Bin_158_3	0.545867	0	0	0.330274	0.314439	0.217915	0	0	1.36331	1.29239	0.532757	0.216294
Bin_159_3	0.175409	1.23199	1.11257	0.62704	0.264383	0.282578	0.148005	0.477549	0.700318	0.713772	1.24968	1.25287
Bin_16_2	0	0	0	0	2.14158	2.55681	2.08609	2.89509	0.45027	0	0	0
Bin_16_3	1.64913	1.20787	0.979421	0.994727	1.76163	0	0	0	1.90257	2.37605	1.53011	1.32101
Bin_160_1	0	0.397175	3.56484	0.559837	0	0	0	0	0	0	0	0
Bin_160_3	0.249487	0	0	0.164151	0.219392	0	0	0	0.842981	0.938422	0.910099	0.425408
Bin_164_1	0.686062	0.995874	0.675235	0.403342	0	0	0	0	0	0	0	0
Bin_164_2	0	0	0	0	0.64241	0.849267	0.417073	1.8291	0.127394	0	0	0
Bin_165_1	2.65743	2.17204	2.40866	2.54056	0.51306	0	0	0	3.07508	3.00773	1.97994	2.4388
Bin_165_2	0	0	0	0	0.793171	4.22444	3.86787	5.2868	0.241488	0	0	0
Bin_165_3	0.390131	0	0	0	6.71845	0	0	0	22.1691	31.8903	34.0621	5.44976
Bin_166_1	0.577171	1.38277	0.436802	0.103902	0	0	0	0	0	0	0	0
Bin_167_2	0.851811	0.108941	0.726581	0.31239	0.619988	0.642378	1.27991	1.49127	0.698285	0.893523	1.47056	0
Bin_169_3	17.5865	10.858	31.7839	34.8984	12.1311	9.02003	5.67312	15.1651	5.95008	6.1891	16.7541	2.74477
Bin_170_1	1.03772	1.37261	0.954136	1.38525	0	0	0	0	0.517399	0	0	0
Bin_171_1	1.57213	1.42926	0.841099	0.241693	0	0	0	0	0	0	0	0
Bin_173_1	2.14555	7.23009	4.4712	3.01446	1.64867	2.07106	0.905425	0.639916	7.40169	8.83648	8.77767	17.7676
Bin_175_1	1.77437	1.31461	1.41855	5.96078	0	0	0	0	0	0	0	0
Bin_176_2	0	0	0	0	9.99362	11.955	12.6056	19.6411	2.0956	0	0	0
Bin_177_2	0	0	0	0	0.601078	1.11681	1.5271	1.43298	0.130148	0	0	0
Bin_177_3	0	0	0.129442	0.213747	0.56115	0	0	0	0.829769	1.21718	1.56142	0.361553
Bin_178_1	0	2.22531	0.256234	0	0	0	0	0	0	0	0	0
Bin_178_2	0	0	0	0	14.099	16.016	17.17	26.7579	2.81639	0	0	0
Bin_18_1	3.27482	0.340537	0.664069	1.24556	0	0	0	0	0	0	0	0
Bin_180_1	0.34837	2.05141	0.116407	0	0	0	0	0	0	0	0	0
Bin_180_2	0	0	0	0	0.964166	4.60339	3.49679	0.474338	0.137408	0	0	0
Bin_182_1	17.5359	14.2989	4.91271	0.541528	0	0	0	0	0	0	0	0
Bin_182_3	0	0	0	0.0931218	0.16324	0	0	0	0.886066	0.701834	0.726336	0.486663
Bin_183_2	0	0	0	0	1.31608	1.03978	0.326709	1.58925	0.361638	0	0	0
Bin_185_1	1.0476	1.29674	1.77385	0.641025	0	0.246964	0.43777	0.356581	0	0	0	0
Bin_185_3	0.158795	0.106298	0.232385	0.423816	0.220803	0	0.596425	0.54723	0.538345	0.933647	0.620923	0.818193
Bin_187_1	6.448	2.76849	3.84286	8.89828	4.21874	0.259526	0.120226	0.221382	18.5197	17.6589	15.9222	5.60384
Bin_189_1	2.20945	1.27979	1.3318	1.1661	0.452424	0.308418	0.163663	0.461887	0.322806	0	0.285979	0
Bin_19_1	1.25153	0.572193	0.510985	0.459059	0	0	0	0	0	0	0	0
Bin_19_3	0.226964	0.0528674	0	0.0674896	1.20418	0	0	0	4.84183	6.56593	4.49868	13.2834
Bin_191_1	1.43087	0.836712	1.77861	0.909622	0.143557	0.200317	0.130489	0.265852	0	0	0	0
Bin_192_1	0.529532	0	0	2.29549	0	0	0	0	0	0	0	0
Bin_194_3	0.901576	1.03527	0.601626	0.395091	0.588343	0.480594	0.235869	0.453372	2.34846	2.05857	1.32119	0.266072
Bin_196_1	0.806428	0.577817	0.738067	0.380243	0	0	0	0	0	0	0	0
Bin_198_1	0.858158	0.16774	1.34967	0.903504	0.266559	0.51745	0.514129	0.586684	0	0	0	0
Bin_198_3	0.836694	0.384824	0.77937	0.90047	0.779471	0	0	0	2.56661	3.61585	3.47376	0.696395
Bin_199_1	2.2988	4.34576	2.36017	1.30823	0.249647	0.384049	0.176719	0.342959	0.568025	0.856782	0.68528	0
Bin_2_2	0	0	0	0	0.334615	2.41124	1.53425	0.756182	0	0	0	0
Bin_2_3	5.03355	2.02141	2.21458	1.29962	0.808389	0	0	0	2.50565	1.77466	1.56731	1.83456
Bin_200_1	2.25984	3.52754	19.5796	9.48094	0	0	0	0	0	0	0	0
Bin_202_1	0.741101	1.17501	0.899758	0.964152	0	0.179739	0	0	0	0.522093	1.05073	0.198871
Bin_202_3	0.19329	0.194322	0	0.195979	0.194665	0	0	0	1.05599	0.865724	1.10668	0.623419
Bin_204_3	0	0	0	0	0.373749	0	0	0	0.669543	1.8345	1.5003	0.495089
Bin_205_1	0.518747	0.520495	1.40563	0.396585	0	0	0	0	0	0	0	0
Bin_205_3	0	0	0	0	0	0	0	0	0	0.27025	0.232458	2.5521
Bin_206_1	0	1.91033	0.503311	0.189351	0	0	0	0	0.152095	0	0.102749	0.320293
Bin_211_1	0.886162	0.117985	0.902444	0.396068	0.330767	0.330643	0.703549	0.80632	0.457332	0.615464	0.985321	0
Bin_212_1	0.897875	1.67918	0.790374	0.95144	0	0	0	0	0	0	0	0
Bin_215_3	1.91213	1.68012	1.12117	1.8798	1.35847	0.909373	0.278822	0.58326	3.00142	3.22703	2.63923	0.77504
Bin_217_1	0.162914	1.39214	0.219282	0.237635	0	0	0	0	0.211886	0.293955	0.171716	0
Bin_218_1	0.712332	1.34557	1.73287	1.07657	0	0	0	0	0	0	0.27172	0.0480734
Bin_218_3	0.24215	0.160916	0	0.391328	0.700207	0	0	0	3.58952	4.88567	4.38265	7.53113
Bin_219_1	0.339741	0.774839	1.87479	1.07697	0.494417	0	0	0	4.31628	6.26181	11.0352	22.4691
Bin_22_2	0	0	0	0	2.11822	1.64788	1.59867	1.87241	0.330263	0	0	0
Bin_22_3	1.6279	2.01409	0.984549	1.13173	1.62948	0	0	0	8.96166	6.6416	3.02393	1.73645
Bin_221_3	0.314993	0.22145	0.170618	0.992952	0.100954	0	0	0	0.669676	1.05958	0.861766	0.737035
Bin_223_1	0.884074	1.75476	0.791066	0.615136	0.283132	0.739068	0.178693	0.184315	0.308234	0.187407	0	0
Bin_223_3	0	0	0	0	0.115158	0	0	0	0.319544	0.24376	0.833429	1.20834
Bin_225_1	1.60435	0.818636	0.50016	0.199732	0	0	0	0	0	0	0	0
Bin_228_1	0.234946	1.16478	0.470455	0.480068	0	0	0	0	0	0	0	0
Bin_228_3	0.292139	0.342403	0	0.470842	0.300152	0	0	0	1.29432	0.967165	1.22351	1.79429
Bin_23_1	1.1173	0.932249	1.22525	0.889374	0	0	0	0	0	0	0	0
Bin_23_2	0	0	0	0	5.24885	4.59877	2.02379	6.08442	1.22978	0	0	0
Bin_232_3	0.206652	0.279578	0.311707	0.298874	0.943396	1.18582	0.648886	0.439507	1.01019	1.06049	1.35797	0.225013
Bin_233_2	0	0	0	0	1.64905	0.813119	0.31512	0.822843	0.215675	0	0	0
Bin_24_2	0	0	0	0	4.76457	2.18501	0.67951	1.58841	0.979928	0	0	0
Bin_24_3	0.501544	0.241259	0.302816	0.496492	0.793992	0	0	0	2.67212	3.10708	2.06908	0.314253
Bin_242_3	0	1.40025	0.446296	0.695374	0.254538	0.295542	0.13829	0	1.20447	1.30615	2.19353	0.802376
Bin_243_1	0.728001	0.780692	1.23935	3.37262	0	0	0.105982	0	0	0	0	0
Bin_246_1	0.323337	0.964485	0.20054	0.710122	0.105507	0	0	0.0927765	0.224586	0	0.072969	0.107827
Bin_247_1	0.934974	0.872204	0.779298	0.486275	0	0	0	0	0.146007	0	0	0
Bin_25_3	1.90037	1.90317	2.51143	2.54743	1.29493	1.03715	0.747614	0.769571	2.58554	2.82222	1.81867	1.31478
Bin_250_1	1.09171	0.865113	0.782845	0.249446	0	0	0	0	0	0.113382	0	0
Bin_251_2	0	0.217731	0.459499	0.219627	0.698865	2.25505	1.56685	1.27913	0.315002	0.320871	0.326391	0.160453
Bin_253_1	1.32785	1.07381	1.06846	1.51554	0.366157	0	0	0	1.37441	1.42061	1.23825	1.69843
Bin_255_2	0.447188	0.797839	0.827941	0.87158	0.671651	1.68604	0.814389	1.58655	0.436784	0.526155	0.898692	0.260301
Bin_257_3	0	0	0	0.366135	0.324016	0	0	0	1.45499	1.30139	0.91928	1.1982
Bin_26_2	2.16783	2.43522	3.19811	3.03938	3.51231	4.7429	2.14592	4.80783	1.65081	0.618753	0.505973	1.10405
Bin_26_3	3.20406	0.910063	1.614	1.91068	0.257938	0	0	0	1.36226	1.42282	1.33333	1.25449
Bin_263_2	0.313436	0.169781	0	0	2.20951	4.16686	3.26485	4.74208	0.781236	0	0	0
Bin_265_1	0	0.274712	0.724913	1.7079	0	0	0	0	0	1.2443	0.536914	0.260332
Bin_27_3	0	0	0	0.0921006	0.442355	0.169847	0	0.11002	0.867019	1.43967	0.866356	0.654326
Bin_277_1	0	17.165	5.59942	0.481582	0	0	0	0	0	0	0	0
Bin_277_2	0	0	0	0.586067	1.19636	0.318495	0.791122	2.62885	0.591374	0.348645	0.187641	0.511811
Bin_28_1	1.64856	0.310404	0.460078	0.650975	0.188593	0	0	0.105336	0.380012	0.66876	0.246008	0
Bin_28_3	0	0.154144	0	0.191638	0.18339	0	0	0	1.03433	0.258658	1.18655	0.354383
Bin_286_1	1.50408	0.745544	1.2381	1.31763	0	0	0	0	0	0	0	0
Bin_29_1	3.7864	2.93889	2.97096	2.12012	0.19015	0	0	0.141658	0	0	0	0
Bin_29_2	0	0	0	0	2.751	7.97732	5.46961	4.0846	0.693613	0	0	0
Bin_290_3	0	0.225153	0.640074	1.04868	0.104569	0.195771	0.107042	0.0772672	0.528761	1.30685	1.40888	0.740057
Bin_292_1	0.705928	0.983603	1.64985	0.302868	0	0	0	0	0	0	0	0
Bin_30_2	0	0	0	0	1.4314	0.977016	3.36075	4.03107	0.263565	0	0	0
Bin_30_3	0.313141	0.374136	0.28239	0.478773	0.175196	0	0	0	0.91665	0.842495	1.05459	0.291895
Bin_300_1	9.20139	12.0186	11.0589	7.27231	1.03612	1.93257	1.40484	1.18659	0.869242	0.755199	0	0
Bin_301_1	0.658778	0.392942	0.536345	1.20982	0.336097	0	0	0	1.71677	1.23833	0.624324	0
Bin_31_2	0	0	0	0	2.90022	4.57561	2.59767	6.16487	0.437279	0	0	0
Bin_312_1	13.5206	4.16323	0.192077	0	0.1754	0.610399	0.420296	0	0	0	0	0
Bin_32_2	0.308617	0.137718	0.409765	0.329939	2.16196	0.969376	1.15573	2.20947	1.14171	0.722303	0.321425	0.19453
Bin_326_1	1.55471	3.10847	1.18559	1.95396	0	0	0	0	0.563836	1.71214	0.501958	1.54652
Bin_34_2	0	0	0	0	0.970991	2.17657	1.95242	2.79154	0.131012	0	0	0
Bin_347_2	0	0	0	0	1.17776	0.603242	0.38133	0.88577	0.339471	0	0	0
Bin_349_1	0.621111	0.967652	2.37356	0.188686	0	0	0	0	0	0	0	0
Bin_35_1	0.79749	0.600513	0.874133	0.946094	0.145213	0	0	0	0.227796	0.303253	0.342358	0.0818773
Bin_35_2	0	0	0	0	2.17273	1.12719	0.737109	2.15068	0.457209	0	0	0
Bin_358_2	0	0	0	0	13.5377	19.4647	21.2995	17.5666	1.69884	0	0	0
Bin_36_1	1.30762	2.49907	1.60291	2.22606	0.667664	0	0	0	2.12282	2.15923	2.88698	1.72068
Bin_36_2	0	0	0	0	2.12556	2.15906	0.869244	1.8934	0.599631	0	0	0
Bin_366_3	0.771893	0	0	0.524464	0.441332	0	0	0	1.79967	1.71748	1.45504	0.751289
Bin_37_1	1.2473	0.776054	0.652518	0.360098	0	0.172266	0.129518	0.112731	0	0	0	0
Bin_37_3	0	0	0	0	0	0	0	0	0	0	0	5.85282
Bin_38_1	0	1.92284	0.385358	0.265177	0	0	0	0	0	0	0	0
Bin_384_2	0	0	0	0	1.84344	7.37524	7.24995	9.19003	0.460848	0	0	0
Bin_39_1	0.847593	0.715257	0.943332	0.675373	0	0	0	0	0	0	0	0
Bin_39_3	0.135698	0	0.312796	0.379298	0.615031	0	0	0	2.95062	3.01089	1.13471	0.162637
Bin_392_2	4.44668	10.6601	35.1523	47.2427	16.0131	12.0117	9.42736	23.8504	1.29272	0	0	0
Bin_394_2	1.59997	0.757413	1.00214	2.17481	1.57899	2.8187	2.00635	2.1058	0.181457	0.525507	0.127379	0
Bin_4_3	0.502081	0	0	0.45173	0.404796	0	0	0	1.10657	2.70348	0.441767	0
Bin_40_1	1.99064	0.172214	0.132227	1.11954	0.302639	0	0	0	1.8821	2.30115	3.16309	11.4018
Bin_41_3	0.24105	0.234689	0.177984	0.387615	0.291364	0	0	0	1.15816	1.23419	2.17054	3.73191
Bin_42_2	0	0	0	0	0.928829	1.00027	0.897285	1.55909	0.527259	0	0	0
Bin_44_1	1.06193	0.938942	0.643803	1.30836	0	0	0	0	0.470774	0.43473	0.438751	0.253467
Bin_45_3	22.6673	25.1767	12.6445	5.06299	26.3874	28.2311	17.0829	18.1362	9.64198	0	0	0
Bin_46_1	1.65233	0.770913	0.968003	1.08025	0.152372	0	0.149686	0.257729	0.132386	0	0.0906183	0
Bin_47_3	0	0	0	0	0.293465	0	0	0	1.0598	1.40268	1.04402	0
Bin_473_1	0.802176	0.734799	0.938313	0.415699	0	0	0	0	0	0	0	0
Bin_49_2	0	0.158492	0.372371	0.335774	3.32266	8.52354	8.29907	13.9756	0.663346	0	0	0
Bin_5_1	12.3077	16.8576	28.4437	5.40146	0	0	0	0	0	0	0	0
Bin_5_3	0	0.146785	0	0.163649	0.578527	0	0	0	3.0264	4.03863	2.14771	0.443856
Bin_50_2	0	0	0	0	1.40644	4.60775	4.0302	1.11283	0.28796	0	0	0
Bin_50_3	0.405268	1.70997	3.05724	2.10481	1.36901	1.46411	0.277366	0.335755	3.55311	4.50398	0.306767	0
Bin_503_1	4.5248	1.46719	1.22171	1.98963	0.107713	0	0	0	0.528219	0.639255	0.405629	0.559359
Bin_506_1	6.52361	0.556024	1.04459	3.27194	0.125378	0	0	0	0.820833	0.781702	1.6066	3.05692
Bin_509_1	1.73622	2.33506	0.677109	2.14849	0	0	0	0	0.198365	0.389825	0.718526	0.0515212
Bin_51_2	0	0.128089	0	0	1.75702	0.815894	0.637242	1.24994	0.510066	0	0	0
Bin_513_1	3.11258	1.75793	2.99047	2.0353	0	0	0	0	0	0	0	0
Bin_514_1	0.956282	1.70228	1.43838	0.834041	0	0	0	0	0	0	0	0
Bin_519_1	8.19086	11.3731	6.00903	12.2978	8.32168	0	0	0	27.8328	26.9852	20.8353	33.4884
Bin_52_2	0.341187	1.28048	0.453861	0.090617	4.92228	9.28027	8.09565	10.1741	0.893424	0	0	0
Bin_520_1	6.94895	2.78963	1.98165	8.01409	6.46845	0	0	0	28.4537	31.6502	30.725	61.6979
Bin_521_1	1.26957	0.664232	0.82109	1.68001	0.19985	0.432099	0.240795	0.269182	0.48604	0.733601	0.747741	0
Bin_522_1	0.850545	1.06162	0.834774	0.603786	0	0	0	0.103197	0	0.304583	0.224253	0
Bin_524_1	8.3264	0.958496	0.26999	0.675356	2.04995	5.65577	3.68139	3.27818	0.366893	0.132104	0.258504	0.0856172
Bin_525_1	1.0508	0.682653	2.65351	3.48545	0.241518	1.34946	2.05744	1.6669	0	0	0	0
Bin_53_1	1.15165	2.22074	0.651682	0	0	0	0	0	0	0	0	0.0590919
Bin_53_3	0.744798	0.13311	0.271269	2.01893	0.751548	0	0	0	1.67292	3.45106	6.21035	16.0672
Bin_54_1	0.841579	0.921685	1.01786	0.981249	0.305457	0	0	0.173754	1.10316	1.05504	0.828612	0.253108
Bin_55_1	5.5042	0.239066	2.73447	10.4107	2.77735	3.66455	0.521292	0	6.94513	5.85319	5.52264	0.790893
Bin_56_1	0.511873	0.316272	1.02055	1.05374	0	0	0	0	0	0	0	0
Bin_56_2	0	0	0	0	3.58251	5.48007	6.40183	7.62819	0.56183	0	0	0
Bin_57_1	12.6461	5.25003	8.66739	13.4858	6.04536	0.513437	0.333145	0.754555	12.6437	8.84297	17.6645	50.7169
Bin_57_2	0	0	0	0	1.99865	1.21283	0.824234	2.41317	0.889128	0	0	0
Bin_58_2	0	0	0	0	1.7248	2.36692	2.17364	1.57211	0.378883	0	0	0
Bin_59_1	8.04398	4.32605	15.8831	11.0796	0.535218	0.336922	0.166939	0.181388	1.10674	0.502719	0.472707	1.32797
Bin_60_3	0	0	0	0	0	0	0	0	0.168396	0	0.562475	2.55335
Bin_61_2	0	0	0	0	1.01971	1.09643	0.969036	1.83516	0.157083	0	0	0
Bin_63_3	0	0	0	0	0.199352	0	0	0	0.559955	0.914257	1.20731	1.26216
Bin_64_1	1.78488	1.01042	1.47988	1.39111	0	0	0	0	0	0	0	0
Bin_64_3	2.17906	0.742426	1.5953	2.05908	0.387383	0	0	0	1.51958	1.64248	1.7158	1.58987
Bin_65_1	0.719268	1.96393	1.27226	1.00025	0.206579	0	0	0	0.560022	0.544909	0.523892	0.786633
Bin_66_2	0	0	0	0	2.53101	2.49051	1.07914	0.333476	0.630024	0	0	0
Bin_66_3	0.8897	0.531783	1.35682	0.620888	2.39516	1.69811	1.55577	4.45428	1.83041	1.60485	1.80407	1.19222
Bin_665_3	0.726004	0	0.341793	1.44866	0.721765	0.436847	0	0	2.39138	1.73977	1.8311	0.584056
Bin_668_3	14.6334	8.82447	4.0768	1.92291	0.84323	0	0	0	4.21631	2.8561	2.11746	1.78987
Bin_669_3	1.21428	0.814833	0.90594	0.365376	2.54342	0	0	0.105139	2.15712	3.74961	2.63913	1.13123
Bin_67_1	27.9833	17.034	33.2931	41.341	2.30719	0	0	0	15.9006	31.5297	43.2792	39.3717
Bin_67_3	0.750988	1.28526	1.21865	1.10527	0.609888	1.36798	0.634897	1.40858	0.707572	0.863561	1.51351	0.479102
Bin_670_3	0.206175	0	0	0.258583	0.342231	0	0	0	1.60515	1.1297	1.88126	2.07384
Bin_671_3	0.494738	0	0	0.540161	0.593558	0	0	0	2.44573	3.3349	4.41913	4.98271
Bin_677_3	0.361908	1.62353	1.76807	5.20053	0.136329	0	0	0	1.04438	1.50094	4.06666	2.09055
Bin_68_1	1.08711	0.846779	0.870823	0.88514	0.136892	0.168585	0.141604	0.196899	0	0	0	0
Bin_68_2	0	0	0	0	6.79316	13.7135	10.4809	15.6176	0.909611	0	0	0
Bin_68_3	0.359354	0.180547	0.413746	0.613966	0.815967	0.366937	0.139017	0.120596	2.04578	5.16937	4.28841	9.0345
Bin_69_1	0.230001	0.391604	0.498087	1.26092	0	0	0	0	0	0	0	0
Bin_7_2	0	0	0	0	1.002	1.30505	0.726572	1.06499	0.29106	0	0	0
Bin_7_3	0	0	0	0	0	0	0	0	0	0	0	1.96711
Bin_70_1	1.01665	1.37057	0.753836	0.275232	1.114	1.16403	0.588962	0.702797	1.08631	0.7625	0.275215	0
Bin_71_1	2.4517	2.15595	3.13725	3.825	2.81648	1.45989	0.8447	1.96237	4.4383	4.87746	4.23494	8.54058
Bin_72_1	1.20078	1.0262	0.525919	0.36611	0	0	0	0	0	0	0	0
Bin_72_2	0	0.472208	0	0	1.21828	1.62116	1.22946	1.03431	0.429366	0	0	0
Bin_72_3	1.53844	4.78062	8.23568	4.21729	11.0745	23.7094	12.8064	11.8485	3.235	3.55863	1.84597	0.0640658
Bin_75_3	0	0	0	0.679088	1.33501	0	0	0	6.59856	11.7348	12.0376	13.2235
Bin_76_1	1.0256	1.32166	0.684334	1.53919	0.591463	0	0.124237	0.092603	2.42528	2.22148	2.17003	0.920096
Bin_76_2	0	0	0	0	1.97643	0.609917	0.368973	1.02476	0.13982	0	0	0
Bin_77_1	0.287518	2.08692	0.441414	6.1015	0	0	0	0	0	0	0	0
Bin_77_2	0	0	0	0	1.94915	1.27381	1.13229	1.51961	0.371001	0	0	0
Bin_77_3	0.20429	0.533161	0.773023	1.30254	0.418377	0.218267	0	0.400904	2.2335	2.3749	2.9104	0.54447
Bin_8_3	0.702679	0.1132	3.61608	2.29343	0.824295	0	0	0	4.32562	8.6645	6.31391	10.1324
Bin_80_2	0	0	0	0	2.21836	3.94443	2.97781	2.79696	0.65651	0	0	0
Bin_80_3	0	0	0	0	0.155621	0	0	0	0.346673	0.201253	0.156503	1.33464
Bin_81_3	0.164711	0	0	0	0.735876	0.594816	0.263898	0.475523	1.4758	1.77166	1.9731	1.29736
Bin_82_3	0.276994	0.260762	0.341434	0.802163	0.491801	0.712771	0.361933	0.650756	1.28324	1.04425	0.728988	0.303689
Bin_83_1	1.29521	0.769547	0.851302	0.649928	0.490019	0.604231	0.304585	0.461829	0.36381	0.35254	0.3396	0.212144
Bin_83_2	0	0.74789	0.571634	0.219487	5.67582	7.60036	6.6828	9.55677	0.784596	0	0	0
Bin_84_3	0	0	0	0	0.108373	0	0	0	0.773981	0.691389	0.858905	0.635306
Bin_85_1	1.31792	1.54757	1.78962	2.40428	0.700203	0.846194	0.529143	0.739584	1.29744	1.43282	1.3698	0.999789
Bin_85_2	0	0	0	0	1.49067	1.76538	1.34376	1.36343	0.240956	0	0	0
Bin_85_3	0	0	0	0	0.441239	0	0	0	1.24773	1.15779	0.765297	0.441535
Bin_86_1	8.13209	19.6711	11.6457	0.730495	0	0	0	0	0	0	0	0
Bin_86_3	1.34448	0.738407	0.644857	0.985294	0.347884	0	0	0	0.986388	0.978425	0.780213	0.910263
Bin_87_1	1.5185	0.290368	0.415821	5.0957	0	0	0	0	0	0	0	0
Bin_87_3	0	0	0	0	0.405589	0	0	0	1.30559	0.987816	1.08183	0.0500515
Bin_88_1	0.775305	1.23075	0.115026	0.595078	0.151856	0	0	0	0.537249	0.421867	0.357273	0.0955237
Bin_88_2	0	0	0	0	0.61145	0.56393	0.467551	3.78459	0.206361	0	0	0
Bin_89_1	1.03433	1.21338	2.30191	2.56402	2.27743	1.73532	1.12794	2.6491	2.42256	1.97998	1.76285	3.81049
Bin_90_2	0	0	0	0	0.731222	1.69602	0.956059	1.80577	0.48168	0	0	0
Bin_90_3	0	0	0	0	6.60392	9.56828	10.5383	8.66561	1.16317	0	0	0
Bin_92_1	0.526992	0.465166	0.404941	13.4658	0	0	0	0	0	0.164474	0.132133	1.00562
Bin_92_2	0	0	0	0	0.860209	1.70825	0.953508	0.722808	0.131885	0	0	0
Bin_93_1	0.627513	1.27458	1.3352	0	0	0	0	0	0	0	0	0
Bin_93_3	0.434425	0.231494	0.211561	0.321017	0.335045	0	0	0	1.56919	1.65202	1.49429	0.827242
Bin_95_1	3.04158	1.89924	1.98344	1.40841	0	0	0.131204	0.110642	0	0	0	0
Bin_95_2	0	0	0	0	3.36881	7.06791	4.82301	9.16289	0.643248	0	0	0
Bin_95_3	0	0	0	0	0.207659	0	0	0	0.253839	0.274317	1.83767	1.12748
Bin_96_1	0.42133	0.78258	0.606433	3.73457	0.43992	0.405283	0.308375	0.421369	1.57186	2.71929	3.46276	1.94828
Bin_97_2	1.59881	0.423482	0	0.130534	4.38593	6.92912	5.14985	6.07429	1.35187	0.161144	0.290583	0.0846248
Bin_98_3	7.26308	3.96075	1.64729	6.64419	1.03944	0	0	0	8.99839	10.0156	11.1158	7.99287
Bin_99_2	0	0	0	0	3.48083	3.07591	1.16298	0.101475	0.857389	0	0	0
